# Quantifying the patterns of metabolic plasticity and heterogeneity along the epithelial-hybrid-mesenchymal spectrum in cancer

**DOI:** 10.1101/2021.12.18.473275

**Authors:** Srinath Muralidharan, Sarthak Sahoo, Aryamaan Saha, Sanjay Chandran, Sauma Suvra Majumdar, Herbert Levine, Mohit Kumar Jolly

## Abstract

Cancer metastasis is the leading cause of cancer-related mortality and the process of Epithelial to Mesenchymal Transition (EMT) is crucial for cancer metastasis. Either a partial or complete EMT have been reported to influence the metabolic plasticity of cancer cells in terms of switching among oxidative phosphorylation, fatty acid oxidation and glycolysis pathways. However, a comprehensive analysis of these major metabolic pathways their associations with EMT across different cancers is lacking. Here, we analyse more than 180 cancer cell datasets and show diverse associations of these metabolic pathways with the EMT status of cancer cells. Our bulk data analysis shows that EMT generally positively correlates with glycolysis but negatively with oxidative phosphorylation and fatty acid metabolism. These correlations are also consistent at the level of their molecular master regulators, namely AMPK and HIF1α. Yet, these associations are shown to not be universal. Analysis of singlecell data of EMT induction shows dynamic changes along the different axes of metabolic pathways, consistent with general trends seen in bulk samples. Together, our results reveal underlying patterns of metabolic plasticity and heterogeneity as cancer cells traverse through the epithelial-hybrid-mesenchymal spectrum of states.
