## Supplementary material for "Quantifying the patterns of metabolic plasticity and heterogeneity along the epithelial-hybrid-mesenchymal spectrum in cancer": Table S1

### Sheet: Table S1
GSEID	No. of samples	Microarray/RNA-seq	Tissue/Cancer type	in vitro/in vivo/ex vivo
GSE12093	136	Microarray	Breast	ex vivo
GSE1378	60	Microarray	Breast	ex vivo
GSE1379	60	Microarray	Breast	ex vivo
GSE17705	298	Microarray	Breast	ex vivo
GSE26459	24	Microarray	Breast	in vitro
GSE27473	6	Microarray	Breast	in vitro
GSE6532	741	Microarray	Breast	ex vivo
GSE67916	18	Microarray	Breast	in vitro
GSE9195	77	Microarray	Breast	ex vivo
GSE13525	12	Microarray	Ovarian	in vitro
GSE14231	12	Microarray	Testicular Germ cell cancer	in vitro
GSE3926	12	Microarray	Gastric, Pancreatic, Colon and Breast	in vitro
GSE3927	8	Microarray	Gastric, Pancreatic, Colon and Breast	in vitro
GSE47856	171	Microarray	Ovarian	in vitro
GSE54326	24	Microarray	Breast	in vitro
GSE100360	15	Microarray	Breast	in vitro
GSE109396	6	Microarray	Breast	in vitro
GSE119253	8	Microarray	Breast	in vitro
GSE124947	9	Microarray	Breast	in vitro
GSE17785	12	Microarray	Breast	in vitro
GSE23655	20	Microarray	Breast	in vitro
GSE24202	21	Microarray	Breast	in vitro
GSE26541	6	Microarray	Breast	in vitro
GSE28448	11	Microarray	Breast	in vitro
GSE28569	8	Microarray	Breast	in vitro
GSE32150	10	Microarray	Breast	in vitro
GSE33146	6	Microarray	Breast	in vitro
GSE36081	6	Microarray	Breast	in vitro
GSE40057	12	Microarray	Breast	in vitro
GSE40690	20	Microarray	Breast	in vitro
GSE42388	6	Microarray	Breast	in vitro
GSE43495	15	Microarray	Breast	in vitro
GSE46834	8	Microarray	Breast	in vitro
GSE49005	12	Microarray	Breast	in vitro
GSE52262	27	Microarray	Breast	in vitro/in vivo/ ex vivo
GSE52327	16	Microarray	Breast	ex vivo
GSE55604	6	Microarray	Breast	in vitro
GSE66527	32	Microarray	Breast	in vitro
GSE70279	56	Microarray	Breast	in vitro
GSE81929	6	Microarray	Breast	in vitro
GSE98244	36	Microarray	Breast	in vitro
GSE104872	24	RNA-seq	Breast	in vitro
GSE104985	118	RNA-seq	Breast	in vitro
GSE111151	11	RNA-seq	Breast	in vitro
GSE115737	4	RNA-seq	Breast	in vitro
GSE118713	9	RNA-seq	Breast	in vitro
GSE30290	2	RNA-seq	Breast	in vitro
GSE41245	30	RNA-seq	Breast	ex vivo
GSE75369	2	RNA-seq	Breast	in vitro
GSE86538	18	RNA-seq	Breast	in vitro
GSE104740	14	Microarray	Bladder	in vitro
GSE11259	9	Microarray	Breast	in vivo
GSE115716	27	Microarray	Colorectal	in vitro
GSE118171	58	Microarray	Ovarian	in vitro
GSE122698	12	Microarray	Small cell lung cancer (SCLC)	in vitro
GSE125113	8	Microarray	Non Small cell lung cancer (NSCLC)	in vitro
GSE15205	12	Microarray	Retinal pigment epithelium	in vitro
GSE15741	6	Microarray	Lung adenocarcinoma	in vitro
GSE18255	20	Microarray	Liver	in vivo
GSE22010	12	Microarray	Prostate	in vitro
GSE23036	68	Microarray	Head and neck carcinoma	ex vivo
GSE24289	6	Microarray	Embryonic stem cells	in vitro
GSE24868	6	Microarray	Prostate	in vitro
GSE25017	6	Microarray	Uterine cancer	in vivo
GSE26391	8	Microarray	Hepatocellular carcinoma	in vitro
GSE27833	19	Microarray	Haemotopoetic stem cells	in vitro
GSE27869	400	Microarray	HUVECs	in vitro
GSE28799	6	Microarray	Ovarian	in vitro
GSE31210	246	Microarray	Lung adenocarcinoma	ex vivo
GSE31359	8	Microarray	Breast and Kidney	in vitro
GSE31370	26	Microarray	Hepatocellular carcinoma and Cholangiocarcinoma	in vitro
GSE32254	12	Microarray	Lung adenocarcinoma	in vitro
GSE32700	10	Microarray	Esophaegal	ex vivo
GSE32701	40	Microarray	Esophaegal	ex vivo
GSE32727	12	Microarray	Breast	in vitro
GSE32879	37	Microarray	Liver cancer	in vitro
GSE32964	68	Microarray	Osteosarcoma	ex vivo
GSE33072	131	Microarray	NSCLC	ex vivo
GSE33103	96	Microarray	Esophaegal	ex vivo
GSE36411	84	Microarray	Hepatocellular carcinoma	in vitro
GSE38341	6	Microarray	Lung cancer	in vivo
GSE38817	8	Microarray	Leiomyomas	ex vivo
GSE40466	32	Microarray	Breast	in vitro
GSE41802	18	Microarray	Colorectal	in vitro
GSE43489	8	Microarray	Prostate	in vitro
GSE44807	6	Microarray	Bronchial epithelium	in vitro
GSE44808	6	Microarray	Bronchial epithelium	in vitro
GSE49644	18	Microarray	NSCLC	in vitro
GSE50081	181	Microarray	NSCLC	ex vivo
GSE55072	6	Microarray	Keratinocyte Carcinoma	in vivo
GSE55470	67	Microarray	Breast (CTCs from blood samples)	ex vivo
GSE56410	7	Microarray	Prostate	in vitro
GSE59922	6	Microarray	Breast	in vitro
GSE6004	18	Microarray	Papillary thyroid cancer	ex vivo
GSE62359	6	Microarray	NSCLC	in vitro
GSE65551	12	Microarray	Colorectal	in vitro
GSE65960	12	Microarray	Placental cells	in vivo
GSE74578	5	Microarray	Oral squamous cancer	in vitro
GSE74685	149	Microarray	Prostate	ex vivo
GSE77925	10	Microarray	Bronchial epithelium	in vitro
GSE83752	8	Microarray	Pancreatic	in vitro
GSE84546	9	Microarray	Renal cancer	in vitro
GSE90132	12	Microarray	Ovarian	in vitro
GSE90605	8	Microarray	Kidney	in vitro
GSE93146	8	Microarray	Epiblast cells	in vitro
GSE94891	12	Microarray	Pancreatic	in vitro
GSE99217	13	Microarray	Ovarian	in vitro
GSE100092	8	RNA-seq	Breast	in vitro
GSE100553	20	RNA-seq	Breast	in vitro
GSE102369	6	RNA-seq	Breast	in vivo
GSE106130	10	RNA-seq	Embryos	in vivo
GSE108863	8	RNA-seq	Ovarian	in vitro
GSE109483	40	RNA-seq	Ewing Sarcoma	in vitro
GSE110206	6	RNA-seq	Prostate Cancer	in vitro
GSE110585	22	RNA-seq	Skin squamous cell carcinoma	in vivo
GSE110677	9	RNA-seq	Breast	in vitro
GSE112796	6	RNA-seq	Breast	in vitro
GSE112797	24	RNA-seq	Breast	in vitro
GSE112910	6	RNA-seq	Breast	in vitro
GSE113283	6	RNA-seq	Breast	in vitro
GSE114574	12	RNA-seq	Glioblastoma	in vitro
GSE114647	30	RNA-seq	NSCLC	in vitro
GSE114687	12	RNA-seq	Breast	in vitro
GSE114856	10	RNA-seq	Hepatocellular carcinoma	in vitro
GSE115255	8	RNA-seq	Breast	in vitro
GSE117474	14	RNA-seq	Breast	in vitro
GSE118407	8	RNA-seq	Ovarian	in vitro
GSE118612	10	RNA-seq	Breast	in vitro
GSE119149	12	RNA-seq	Breast	in vitro
GSE120021	8	RNA-seq	Hepatocellular carcinoma	in vivo
GSE121680	12	RNA-seq	Corneal endothelium	in vitro
GSE124407	12	RNA-seq	Pancreatic cancer	in vitro
GSE124843	24	RNA-seq	Breast	in vitro
GSE125365	24	RNA-seq	NSCLC	in vitro
GSE126153	6	RNA-seq	Breast	in vitro
GSE128958	8	RNA-seq	Breast	in vitro
GSE129782	6	RNA-seq	Endometrial cancer	in vitro
GSE129784	18	RNA-seq	Endometrial cancer	in vivo
GSE133384	12	RNA-seq	Prostate Cancer	in vitro
GSE138361	11	RNA-seq	Breast	in vitro
GSE138806	12	RNA-seq	Liver (Bile duct cancer)	in vitro
GSE139074	19	RNA-seq	Breast	in vitro
GSE142586	12	RNA-seq	Hepatocellular carcinoma	in vitro
GSE111188	9	RNA-seq	Breast	in vitro
GSE120095	6	RNA-seq	Hepatocellular carcinoma	in vitro
GSE68538	9	RNA-seq	Multiple myeloma	in vitro
GSE91052	24	RNA-seq	Pancreatic cancer	in vitro
GSE61220	18	RNA-seq	Airway epithelium	in vitro
GSE98596	6	RNA-seq	Breast	in vitro
GSE82110	12	RNA-seq	Hepatocellular carcinoma	in vitro
GSE86064	77	RNA-seq	Airway epithelium	in vitro
GSE97726	36	RNA-seq	Breast	ex vivo
GSE71797	10	RNA-seq	Prostate Cancer	in vitro
GSE80753	6	RNA-seq	Neuroblastoma	in vitro
GSE97770	6	RNA-seq	Kidney	in vitro
GSE92333	28	RNA-seq	Breast	in vitro
GSE86301	6	RNA-seq	Breast	in vitro
GSE75492	36	RNA-seq	Lung cancer	in vitro
GSE78740	23	RNA-seq	Retinal pigment epithelium	in vitro
GSE77107	7	RNA-seq	Breast	in vivo
GSE90133	24	RNA-seq	Lung adenocarcinoma	in vitro
GSE72069	16	RNA-seq	Pancreatic cancer	in vitro
GSE142620	36	RNA-seq	NSCLC	in vitro
GSE89553	12	RNA-seq	Breast	in vitro
GSE90566	20	RNA-seq	Pancreatic cancer and NSCLC	in vitro
GSE54133	35	RNA-seq	Breast	in vitro
GSE84135	18	RNA-seq	Airway epithelium	in vitro
GSE148843	56	RNA-seq	Breast	in vitro
GSE54505	6	RNA-seq	Breast	in vitro
GSE95180	20	RNA-seq	Bronchial Epithelium	in vitro
GSE82104	9	RNA-seq	Pancreatic cancer	in vitro
GSE69363	14	RNA-seq	Breast	in vitro
GSE74377	16	RNA-seq	Breast	in vitro
GSE77408	12	RNA-seq	Breast	in vitro
GSE69667	16	RNA-seq	NSCLC	in vitro
GSE72419	18	RNA-seq	Cervical cancer	in vitro
GSE86024	10	RNA-seq	Breast	in vitro
GSE98208	13	RNA-seq	Breast	in vitro
GSE85857	6	RNA-seq	Breast	in vitro
GSE77357	12	RNA-seq	Pituitary stem cells	in vivo
GSE89152	9	RNA-seq	Breast	in vitro
GSE96033	27	RNA-seq	Breast	in vitro
GSE72480	6	RNA-seq	Breast	in vitro
GSE143766	6	RNA-seq	NSCLC	in vitro
