## Supplementary material for "Quantifying the patterns of metabolic plasticity and heterogeneity along the epithelial-hybrid-mesenchymal spectrum in cancer": Table S2

### Sheet: Gene signatures
76GS	KS Epithelial	KS Mesenchymal	KS Epithelial	KS Mesenchymal	Hallmark EMT	Hallmark Glycolysis	Hallmark OXPHOS	HIF1	AMPK	FAO
	Cell Line		Tumor
ZEB1	CDH1	VIM	KRT19	GAS1	ABI3BP	ABCB6	ABCB7	ALDOA	ACADL	ECHS1
LIX1L	AGR2	ZEB1	AGR2	CXCL12	ACTA2	ADORA2B	ACAA1	BHLHE40	ACADM	HADH
VIM	EPCAM	EMP3	RAB25	ZEB1	ADAM12	AGL	ACAA2	CA9	ACOX1	ACAA1
AXL	KRT19	SACS	CDH1	GLYR1	ANPEP	AGRN	ACADM	CCNB1	ACSL1	ACAA2
MMP2	RAB25	AXL	ERBB3	FHL1	APLP1	AK3	ACADSB	DDIT4	ACSL5	CD36
ANTXR2	TACSTD2	LOXL2	FXYD3	FERMT2	AREG	AK4	ACADVL	EGLN3	ANGPTL4	SLC25A20
C3orf21	S100P	SPARC	SLC44A4	C1S	BASP1	AKR1A1	ACAT1	EPRS	APOC3	IVD
NRP1	CEACAM6	FHL1	S100P	FYN	BDNF	ALDH7A1	ACO2	ETS1	APOE	ACADS
TGFBI	GALNT3	FERMT2	SCNN1A	WIPF1	BGN	ALDH9A1	AFG3L2	IVNS1ABP	CAT	GCDH
GALNT5	FXYD3	TUBA1A	GALNT3	CYP1B1	BMP1	ALDOA	AIFM1	KDM3A	CPT1A	ACADVL
PPARG	SPINT2	TMEM158	PRSS8	SERPING1	CADM1	ALDOB	ALAS1	MECOM	CPT2	ACADSB
FN1	TMEM30B	CALD1	ELF3	SERPINF1	CALD1	ALG1	ALDH6A1	MXD1	CYP27A1	ACAD8
HNMT	SCNN1A	LGALS1	CEACAM6	VCAM1	CALU	ANG	ATP1B1	PGK1	CYP4A11	ACAD9
CARD6	ST14	PMP22	TMPRSS4	MAP1B	CAP2	ANGPTL4	ATP5F1A	SERPINE1	CYP7A1	ACAD10
RBPMS	ESRP1	MSN	CLDN7	TCF4	CAPG	ANKZF1	ATP5F1B	SSRP1	EHHADH
TNFRSF21	S100A14	GLYR1	TACSTD2	SRPX	CCN1	ARPP19	ATP5F1C	STC2	FOXA2
TMEM45B	CLDN7	MAP1B	CLDN3	EMP3	CCN2	ARTN	ATP5F1D	TFRC	G6PC
MPP7	ERBB3	AP1S2	EPCAM	DPT	CD44	AURKA	ATP5F1E	TGFB3	GADD45A
SSH3	RBM47	GJA1	SPINT1	CALD1	CD59	B3GALT6	ATP5MC1	TMEFF1	GADD45G
MTAC2D1	SPINT1	DENND5A	TSPAN1	PTGIS	CDH11	B3GAT1	ATP5MC2	TMEM45A	HNF4A
MUC1	ELF3	C12orf24	PLS1	VIM	CDH2	B3GAT3	ATP5MC3	VEGFA	ONECUT2
EPPK1	CLDN4	TPM2	TMEM30B	CD163	CDH6	B3GNT3	ATP5ME	ALDH4A1	PCK1
SHROOM3	PRSS8	TUBB6	PRR15L	C1R	COL11A1	B4GALT1	ATP5MF	BNIP3	PCK2
EPN3	SH3YL1	SRPX	KRT8	FBN1	COL12A1	B4GALT2	ATP5MG		PDK4
PRSS22	EHF	ANK2	ST14	FN1	COL16A1	B4GALT4	ATP5PB		TOB1
AP1M2	LCN2	CHN1	RBM47	FXYD6	COL1A1	B4GALT7	ATP5PD		ATF4
SH3YL1	JUP	SH2B3	S100A14	IGF1	COL1A2	BIK	ATP5PF		BAX
KLC3	VAMP8	LEPRE1	C1orf106	NAP1L3	COL3A1	BPNT1	ATP5PO		CCND2
SERINC2	KRT8	ETV1	NQO1	MRC1	COL4A1	CACNA1H	ATP6AP1		DNMT1
EVPL	C1orf106	SOBP	TOX3	QKI	COL4A2	CAPN5	ATP6V0B		G6PC3
FXYD3	KRT7	AKAP12	PTK6	MS4A4A	COL5A1	CASP6	ATP6V0C		MMP9
CLDN4	DSP	TGFB1I1	TFF1	DCN	COL5A2	CD44	ATP6V0E1		PRMT1
CRB3	CDS1	SERPINE1	CLDN4	LOX	COL5A3	CDK1	ATP6V1C1		RUVBL1
LRRC54	ITGB4	SOAT1	GPRC5A	RECK	COL6A2	CENPA	ATP6V1D
MAPK13	TMPRSS4	COL5A2	TJP3	ANK2	COL6A3	CHPF	ATP6V1E1
EPPK1	LSR	LHFP	KRT18	LY96	COL7A1	CHPF2	ATP6V1F
GALNT3	SORL1	CEP170	MAP7	ZFPM2	COL8A2	CHST1	ATP6V1G1
STAP2	GRHL2	POPDC3	CKMT1A	CSRP2	COLGALT1	CHST12	ATP6V1H
AP1M2	PPL	TRPC1	ESRP1	EFEMP1	COMP	CHST2	BAX
DSP	C1orf116	KDELC1	MUC1	RARRES2	COPA	CHST4	BCKDHA
ELMO3	TSPAN1	MYL9	SPINT2	PTPRC	CRLF1	CHST6	BDH2
KRTCAP3	MAP7	BAG2	ESRP2	PLEKHO1	CTHRC1	CITED2	CASP7
MAL2	SLPI	FSTL1	CDS1	RGS2	CXCL1	CLDN3	COX10
Fl 1R	TOX3	MXRA7	PPAP2C	F13A1	CXCL12	CLDN9	COX11
GPR110	ARHGAP8	GFPT2	CEACAM7	JAM2	CXCL6	CLN6	COX15
GPR56	F11R	RECK	TTC39A	CHRDL1	CXCL8	COG2	COX17
KRT19	LAD1	TMEFF1	OVOL2	TUBA1A	DAB2	COL5A1	COX4I1
GRHL1	GPX2	PTRF	EHF	AP1S2	DCN	COPB2	COX5A
BSPRY	CTSH		AP1M2	MYLK	DKK1	CTH	COX5B
Clorf116	GPR56		CEACAM5	DDR2	DPYSL3	CXCR4	COX6A1
S100A14	FA2H		LAD1	DSE	DST	CYB5A	COX6B1
SPINT2	KLF5		ARHGAP8	SACS	ECM1	DCN	COX6C
ANKRD22	AREG		TFF3	GLIPR1	ECM2	DDIT4	COX7A2
ST14	KRT18		JUP	CXCL13	EDIL3	DEPDC1	COX7A2L
GRHL2	SCEL		CD24	FLRT2	EFEMP2	DLD	COX7B
PRR5	CDH3		TMC5	PTX3	ELN	DPYSL4	COX7C
BSPRY	UGT1A1		MLPH	AKT3	EMP3	DSC2	COX8A
TJP3	MPZL2		ELMO3	COL6A2	ENO2	ECD	CPT1A
TACSTD2	AIM1		ERBB2	DPYSL3	FAP	EFNA3	CS
CDH3	OVOL2		LLGL2	CDH11	FAS	EGFR	CYB5A
Clorf172	LLGL2		DDR1	PDZRN3	FBLN1	EGLN3	CYB5R3
CDS1	ESRP2		FA2H	ZEB2	FBLN2	ELF3	CYC1
PRR5	MYO5C		CBLC	CCL2	FBLN5	ENO1	CYCS
MPZL2	DDR1		TMPRSS2	MAFB	FBN1	ENO2	DECR1
INADL	VGLL1		LSR	SFRP1	FBN2	ERO1A	DLAT
EPN3	IRF6		PERP	C14orf139	FERMT2	EXT1	DLD
RBM35A	SFN		POF1B	MFAP4	FGF2	EXT2	DLST
TMC4	TSPAN13		MYO5C	MAF	FLNA	FAM162A	ECH1
ITGB6	KCNK1		RAB11FIP1	UCHL1	FMOD	FBP2	ECHS1
TMEM125	MYO1D		MAPK13	TUBB6	FN1	FKBP4	ECI1
EPHA1	PKP3		KRT7	SRGN	FOXC2	FUT8	ETFA
ENPP5	ITGB6		CEACAM1	HEG1	FSTL1	G6PD	ETFB
EPB41L5	LY75		CXADR	KCNJ8	FSTL3	GAL3ST1	ETFDH
ERBB3	MAPK13		ATP2C2	AKAP12	FUCA1	GALE	FDX1
CLDN7	TTC39A		RNF128	EVI2A	FZD8	GALK1	FH
CDH1	ELMO3		MPZL2	COL14A1	GADD45A	GALK2	FXN
	CEACAM1		EPS8L1	AXL	GADD45B	GAPDHS	GLUD1
	DTX4		GALNT7	ECM2	GAS1	GCLC	GOT2
	ERBB2		CORO2A	FSTL1	GEM	GFPT1	GPI
	RAB11FIP1		BCAS1	PLN	GJA1	GLCE	GPX4
	ATP2C2		TPD52	MYL9	GLIPR1	GLRX	GRPEL1
	MST1R		ARHGAP32	OLFML3	GPC1	GMPPA	HADHA
	AP1M2		FUT2	STON1	GPX7	GMPPB	HADHB
	TGFA		OR7E14P	SLIT2	GREM1	GNE	HCCS
	MYO6		GALE	BICC1	HTRA1	GNPDA1	HSD17B10
	PTK6		GRHL2	SOBP	ID2	GOT1	HSPA9
	OAS1		BIK	CLIC4	IGFBP2	GOT2	HTRA2
	FBP1		RAPGEFL1	ENPP2	IGFBP3	GPC1	IDH1
	AQP3		STYK1	SAMSN1	IGFBP4	GPC3	IDH2
	CBLC		F11R	TPM2	IL15	GPC4	IDH3A
	EPHA1		PKP3	ASPN	IL32	GPR87	IDH3B
	BSPRY		CYB561	COL6A1	IL6	GUSB	IDH3G
	SH2D3A		SH3YL1	IGFBP5	INHBA	GYS1	IMMT
	EPS8L1		GDF15	MOXD1	ITGA2	GYS2	ISCA1
	GRB7		PSCA	AKAP2	ITGA5	HAX1	ISCU
	C4orf19		EZR	SLC2A3	ITGAV	HDLBP	LDHA
	KLK6		TJP2	OLFML2B	ITGB1	HK2	LDHB
	TJP2		FGFR3	ANGPTL2	ITGB3	HMMR	LRPPRC
	PLS1		FUT3	PCOLCE	ITGB5	HOMER1	MAOB
	DENND2D		BSPRY	COLEC12	JUN	HS2ST1	MDH1
	EPS8L2		TOM1L1	CTSK	LAMA1	HS6ST2	MDH2
	IL20RA		IRF6	TAGLN	LAMA2	HSPA5	MFN2
	HES1		EPB41L4B	CDH2	LAMA3	IDH1	MGST3
	IL1RN		OCLN	IL10RA	LAMC1	IDUA	MPC1
	EXPH5		LRRC1	C1orf54	LAMC2	IER3	MRPL11
	ARHGDIB		C19orf21	CEP170	LGALS1	IGFBP3	MRPL15
	C19orf21		ABHD11	TNS1	LOX	IL13RA1	MRPL34
	CAMK2N1		EPS8L2	CLEC2B	LOXL1	IRS2	MRPL35
	HPGD		MYO6	JAM3	LOXL2	ISG20	MRPS11
	SYNGR2		TSPAN8	2006-09-01	LRP1	KDELR3	MRPS12
	C10orf116		MST1R	GREM1	LRRC15	KIF20A	MRPS15
	PERP		SLC16A5	VCAN	LUM	KIF2A	MRPS22
	MANSC1		GPR56	ZCCHC24	MAGEE1	LCT	MRPS30
	DSC2		AZGP1	CRYAB	MATN2	LDHA	MTRF1
	POF1B		TOB1	SFRP4	MATN3	LDHC	MTRR
	SERINC5		SLC35A3	RUNX1T1	MCM7	LHPP	MTX2
	BIK		TRPM4	FGL2	MEST	LHX9	NDUFA1
	ANXA9		PHLDA2	MS4A6A	MFAP5	MDH1	NDUFA2
	MALL		VAMP8	PTRF	MGP	MDH2	NDUFA3
	EPN3		SLC22A18	GIMAP4	MMP1	ME1	NDUFA4
	STAP2		AKR1B10	TWIST1	MMP14	ME2	NDUFA5
	FOXA1		VAV3	GFPT2	MMP2	MED24	NDUFA6
	PYCARD		SPAG1	LHFP	MMP3	MERTK	NDUFA7
	ZNF165		ABCC3	CXCR4	MSX1	MET	NDUFA8
	SLC37A1		SYNGR2	SPOCK1	MXRA5	MIF	NDUFA9
	ANK3		STAP2	SPARC	MYL9	MIOX	NDUFAB1
	TSPAN15		C4orf19	VSIG4	MYLK	MPI	NDUFB1
	HNMT		PPL	GPM6B	NID2	MXI1	NDUFB2
	ABCC3		PLLP	TRPC1	NNMT	NANP	NDUFB3
	SDC1		DSG2	SNAI2	NOTCH2	NASP	NDUFB4
	CKMT1A		HDHD3	GUCY1B3	NT5E	NDST3	NDUFB5
	TOB1		CD2AP	PLXNC1	NTM	NDUFV3	NDUFB6
	B3GNT3		MANSC1	SYT11	OXTR	NOL3	NDUFB7
	TMC6		DHCR24	FLI1	P3H1	NSDHL	NDUFB8
	CD9		EPN3	MYH10	PCOLCE	NT5E	NDUFC1
	ADAP1		TUFT1	CSF2RB	PCOLCE2	P4HA1	NDUFC2
	ATP1B1		GMDS	TNC	PDGFRB	P4HA2	NDUFS1
	SHANK2		EXPH5	PMP22	PDLIM4	PAM	NDUFS2
	CYB561		DSP	COL5A2	PFN2	PAXIP1	NDUFS3
	ERMP1		SDC4	MMP2	PLAUR	PC	NDUFS4
	RAB20		IL20RA	GNG11	PLOD1	PDK3	NDUFS6
	MYH14		FAM174B	CAV1	PLOD2	PFKFB1	NDUFS7
	CAPN1		PTPRF	CDK14	PLOD3	PFKP	NDUFS8
	ALDH3B2		SORD	SDC2	PMEPA1	PGAM1	NDUFV1
	TRIM31			PTGDS	PMP22	PGAM2	NDUFV2
	ARAP2			NR3C1	POSTN	PGK1	NNT
	SSH3			SYNM	PPIB	PGLS	NQO2
	ICA1			FAP	PRRX1	PGM2	OAT
	ARHGEF5			NUAK1	PRSS2	PHKA2	OGDH
	ALOX5			WWTR1	PTHLH	PKM	OPA1
	RHOD			FBLN1	PTX3	PKP2	OXA1L
	TMPRSS2			MPDZ	PVR	PLOD1	PDHA1
	MTUS1			SYNE1	QSOX1	PLOD2	PDHB
	CYP4F3			EFEMP2	RGS4	PMM2	PDHX
	PPFIBP2			GIMAP6	RHOB	POLR3K	PDK4
	RABGAP1L			KIAA1462	SAT1	PPFIA4	PDP1
	PLXNB2			CCL8	SCG2	PPIA	PHB2
	MGST2			COL15A1	SDC1	PPP2CB	PHYH
	OR7E14P			CHN1	SDC4	PRPS1	PMPCA
	EVPL			CRISPLD2	SERPINE1	PSMC4	POLR2F
	CD46			PDGFC	SERPINE2	PYGB	POR
	KRT15			GEM	SERPINH1	PYGL	PRDX3
	CNKSR1			ISLR	SFRP1	QSOX1	RETSAT
	BLNK			GZMK	SFRP4	RARS1	RHOT1
	COMT			SPARCL1	SGCB	RBCK1	RHOT2
	ANXA4			BNC2	SGCD	RPE	SDHA
	TNFSF13			BGN	SGCG	RRAGD	SDHB
	OCLN			MEOX2	SLC6A8	SAP30	SDHC
	SLC9A3R1			ITM2A	SLIT2	SDC1	SDHD
	XBP1			IFFO1	SLIT3	SDC2	SLC25A11
					SNAI2	SDC3	SLC25A12
					SNTB1	SDHC	SLC25A20
					SPARC	SLC16A3	SLC25A3
					SPOCK1	SLC25A10	SLC25A4
					SPP1	SLC25A13	SLC25A5
					TAGLN	SLC35A3	SLC25A6
					TFPI2	SLC37A4	SUCLA2
					TGFB1	SOD1	SUCLG1
					TGFBI	SOX9	SUPV3L1
					TGFBR3	SPAG4	SURF1
					TGM2	SRD5A3	TCIRG1
					THBS1	STC1	TIMM10
					THBS2	STC2	TIMM13
					THY1	STMN1	TIMM17A
					TIMP1	TALDO1	TIMM50
					TIMP3	TFF3	TIMM8B
					TNC	TGFA	TIMM9
					TNFAIP3	TGFBI	TOMM22
					TNFRSF11B	TKTL1	TOMM70
					TNFRSF12A	TPBG	UQCR10
					TPM1	TPI1	UQCR11
					TPM2	TPST1	UQCRB
					TPM4	TSTA3	UQCRC1
					VCAM1	TXN	UQCRC2
					VCAN	UGP2	UQCRFS1
					VEGFA	VCAN	UQCRH
					VEGFC	VEGFA	UQCRQ
					VIM	VLDLR	VDAC1
					WIPF1	XYLT2	VDAC2
					WNT5A	ZNF292	VDAC3
